# Herbarium specimens as tools for exploring the evolution of biosynthetic pathways to fatty acid-derived natural products in plants

**DOI:** 10.1101/2023.05.08.539892

**Authors:** Emma Fitzgibbons, Jacob Lastovich, Samuel Scott, Amanda L. Grusz, Lucas Busta

**Affiliations:** Department of Chemistry and Biochemistry, University of Minnesota Duluth, Duluth, MN, USA; Department of Biology, University of Minnesota Duluth, Duluth, MN, USA; Department of Botany, National Museum of History, Smithsonian Institution, Washington, DC, USA

**Keywords:** plant chemistry, metabolic evolution, herbaria

## Abstract

Plants synthesize natural products via lineage-specific offshoots of their core metabolic pathways, including fatty acid synthesis. Recent studies have shed light on new fatty acid-derived natural products and their biosynthetic pathways in disparate plant species. Inspired by this progress, we set out to expand the tools available for exploring the evolution of biosynthetic pathways to fatty-acid derived products. We sampled representative species from all major clades of euphyllophytes, including ferns, gymnosperms, and angiosperms (monocots and eudicots), and we show that quantitative profiles of fatty-acid derived surface waxes from preserved plant specimens are consistent with those obtained from freshly collected tissue. We then sampled herbarium specimens representing >50 monocot species to assess the phylogenetic distribution and infer the evolutionary origins of two fatty acid-derived natural products found in that clade: beta-diketones and alkyl resorcinols. These chemical data, combined with analyses of 26 monocot genomes, suggest whole genome duplication as a likely mechanism by which both diketone and alkylresorcinol synthesis evolved from an ancestral alkylresorcinol synthase-like polyketide synthase. This work reinforces the widespread utility of herbarium specimens for studying leaf surface waxes (and possibly other chemical classes) and reveals the evolutionary origins of fatty acid-derived natural products within monocots.

**Significance Statement:** Plant chemicals are key components in our food and medicine, and advances in genomic technologies are accelerating plant chemical research. However, access to tissue from specific plant species can still be rate-limiting, especially for species that are difficult to cultivate, endangered, or inaccessible. Here, we demonstrate that herbarium specimens provide a semiquantitative proxy for the cuticular wax profiles of their fresh counterparts, thus reducing the need to collect fresh tissue for studies of wax chemicals and suggesting the same may also be true of other plant chemical classes. We also demonstrate the utility of combining herbarium-based plant chemical profiling with genomic analyses to understand the evolution of plant natural products.
