## supplementary_tables for "Herbarium specimens as tools for exploring the evolution of biosynthetic pathways to fatty acid-derived natural products in plants"

### Sheet: table_s1
Family	Taxon	Genus	Species	Replicate	Collector #
Athyriaceae	Athyrium filixfemina (L.) Roth.	Athyrium	filixfemina	1	Lakela 13532
Athyriaceae	Athyrium filixfemina (L.) Roth.	Athyrium	filixfemina	2	Pollan 174
Athyriaceae	Athyrium filixfemina (L.) Roth.	Athyrium	filixfemina	3	Lakela 17042
Brassicaceae	Turritus glabra L.	Turritus	glabra	1	Lakela 6891
Brassicaceae	Turritus glabra L.	Turritus	glabra	2	Lakela 10809
Brassicaceae	Turritus glabra L.	Turritus	glabra	3	Lakela 15531
Dryopteridaceae	Dryopteris spinulosa (Vill.) H.P. Fuchs	Dryopteris	spinulosa	1	Lakela 14328
Dryopteridaceae	Dryopteris spinulosa (Vill.) H.P. Fuchs	Dryopteris	spinulosa	2	Lakela 16991
Dryopteridaceae	Dryopteris spinulosa (Vill.) H.P. Fuchs	Dryopteris	spinulosa	3	Ahlgren 1902
Osmundaceae	Osmunda claytoniana (L.) Metzger & Rouhan	Osmunda	claytoniana	1	Lounsbury 07
Osmundaceae	Osmunda claytoniana (L.) Metzger & Rouhan	Osmunda	claytoniana	3	Sather 507
Pinaceae	Abies balsamea (L.) Mill.	Abies	balsamea	1†
Pinaceae	Abies balsamea (L.) Mill.	Abies	balsamea	2†
Pinaceae	Abies balsamea (L.) Mill.	Abies	balsamea	3†
Pinaceae	Picea mariana (Mill.) Britton, Sterns & Poggenb.	Picea	mariana	1†
Pinaceae	Picea mariana (Mill.) Britton, Sterns & Poggenb.	Picea	mariana	2†
Pinaceae	Picea mariana (Mill.) Britton, Sterns & Poggenb.	Picea	mariana	3†
Pinaceae	Pinus banksiana Lamb.	Pinus	banksiana	1†
Pinaceae	Pinus banksiana Lamb.	Pinus	banksiana	2†
Pinaceae	Pinus banksiana Lamb.	Pinus	banksiana	3†
Poaceae	Brachypodium distaychon (L.) P. Beauv.	Brachypodium	distaychon	1†	Lugger s.n.
Poaceae	Brachypodium distaychon (L.) P. Beauv.	Brachypodium	distaychon	2†	Lugger s.n.
Poaceae	Brachypodium distaychon (L.) P. Beauv.	Brachypodium	distaychon	3†	Lugger s.n.
Poaceae	Oryza sativa L.	Oryza	sativa	1†
Poaceae	Oryza sativa L.	Oryza	sativa	2†
Poaceae	Oryza sativa L.	Oryza	sativa	3†
Poaceae	Setaria verdis (L.) P. Beauv.	Setaria	verdis	3	Lakela 09579
Poaceae	Setaria verdis (L.) P. Beauv.	Setaria	verdis	1†	Johnson 105
Poaceae	Setaria verdis (L.) P. Beauv.	Setaria	verdis	2†	Johnson 105
Ranunculaceae	Caltha palustris NA	Caltha	palustris	1	Lakela 17329
Ranunculaceae	Caltha palustris NA	Caltha	palustris	2	Lakela 18607
Ranunculaceae	Caltha palustris NA	Caltha	palustris	3	Lakela 14511
Ranunculaceae	Ranunculus abortivus NA	Ranunculus	abortivus	1	Lakela 18615
Ranunculaceae	Ranunculus abortivus NA	Ranunculus	abortivus	2	Lakela 19705
Ranunculaceae	Ranunculus abortivus NA	Ranunculus	abortivus	3	Lakela 19718

### Sheet: table_s2
Family	Taxon	Genus	Species	Accession	Alkyl Resorcinols Present	Beta-diketones Present
Amaryllidaceae	Hymenocallis latifolia (Mill.) M. Roem.	Hymenocallis	latifolia		FALSE	FALSE
Asparagaceae	Asparagus officinalis L.	Asparagus	officinalis		TRUE	FALSE
Asparagaceae	Camassia scilloides (Raf.) Cory	Camassia	scilloides		TRUE	FALSE
Asparagaceae	Yucca glauca Nutt.	Yucca	glauca		FALSE	FALSE
Bromeliaceae	Catopsis floribunda L.B. Sm.	Catopsis	floribunda	DUL35524	FALSE	FALSE
Bromeliaceae	Tillandsia fasciculata Sw.	Tillandsia	fasciculata	DUL35664	FALSE	FALSE
Colchicaceae	Clintonia borealis (Aiton) Raf.	Clintonia	borealis	DUL36408	FALSE	FALSE
Colchicaceae	Uvularia grandiflora Sm.	Uvularia	grandiflora		FALSE	FALSE
Colchicaceae	Uvularia sessilifolia L.	Uvularia	sessilifolia		FALSE	FALSE
Cyperaceae	Cyperus esculentus L.	Cyperus	esculentus	DUL8766	TRUE	FALSE
Cyperaceae	Eriophorum angustifolium Honck.	Eriophorum	angustifolium		TRUE	FALSE
Cyperaceae	Eriophorum vaginatum L.	Eriophorum	vaginatum		TRUE	FALSE
Cyperaceae	Rhynchospora alba (L.) Vahl.	Rhynchospora	alba	DUL16916	TRUE	FALSE
Cyperaceae	Trichophorum cespitosum (L.) Hartm.	Trichophorum	cespitosum	DUL9005	TRUE	FALSE
Eriocaulaceae	Eriocaulon compressum Lam.	Eriocaulon	compressum	DUL34445	FALSE	FALSE
Eriocaulaceae	Eriocaulon decangulare L.	Eriocaulon	decangulare	DUL25325	FALSE	FALSE
Eriocaulaceae	Eriocaulon regnellii Moldenke	Eriocaulon	regnellii	DUL33431	FALSE	FALSE
Eriocaulaceae	Eriocaulon septangulare With.	Eriocaulon	septangulare	DUL9132	FALSE	FALSE
Eriocaulaceae	Eriocaulon septangulare With.	Eriocaulon	septangulare	DUL18100	FALSE	FALSE
Eriocaulaceae	Eriocaulon septangulare With.	Eriocaulon	septangulare	DUL41053	FALSE	FALSE
Eriocaulaceae	Syngonanthus flavidulus (Michx.) Rhuland	Syngonanthus	flavidulus	DUL33453	FALSE	FALSE
Hypoxidaceae	Hypoxis hirsuta (L.) Coville	Hypoxis	hirsuta		FALSE	FALSE
Juncaceae	Juncus alpinoarticulatus Vill.	Juncus	alpinoarticulatus	DUL9187	FALSE	FALSE
Juncaceae	Juncus balticus Willd.	Juncus	balticus	DUL20125	FALSE	FALSE
Juncaceae	Juncus balticus Willd.	Juncus	balticus	DUL49206	FALSE	FALSE
Juncaceae	Juncus brevicaudatus (Englem.) Fernald	Juncus	brevicaudatus	DUL45461	FALSE	FALSE
Juncaceae	Juncus dudleyi Wiegand	Juncus	dudleyi	DUL13492	FALSE	FALSE
Juncaceae	Juncus tenuis Willd.	Juncus	tenuis	DUL13492	FALSE	FALSE
Juncaceae	Luzula acuminata Raf.	Luzula	acuminata	DUL37383	FALSE	FALSE
Juncaceae	Luzula acuminata Raf.	Luzula	acuminata	DUL43201	FALSE	FALSE
Juncaceae	Luzula acuminata Raf.	Luzula	acuminata	DUL29348	FALSE	FALSE
Juncaceae	Luzula campestris (L.) DC.	Luzula	campestris	DUL37387	FALSE	FALSE
Juncaceae	Luzula confusa Lindeb.	Luzula	confusa	DUL14434	FALSE	FALSE
Juncaceae	Luzula multiflora (Ehrh.) Lej.	Luzula	multiflora	DUL18736	FALSE	FALSE
Juncaceae	Luzula multiflora (Ehrh.) Lej.	Luzula	multiflora	DUL9325	FALSE	FALSE
Juncaceae	Luzula multiflora (Ehrh.) Lej.	Luzula	multiflora	DUL9320	FALSE	FALSE
Juncaceae	Luzula nivalis (Laest.) Spreng.	Luzula	nivalis	DUL27276	FALSE	FALSE
Juncaceae	Luzula parviflora (Ehrh.) Desv.	Luzula	parviflora	DUL9334	FALSE	FALSE
Juncaceae	Luzula parviflora (Ehrh.) Desv.	Luzula	parviflora	DUL14602	FALSE	FALSE
Liliaceae	Lilium philadelphicum L.	Lilium	philadelphicum		FALSE	FALSE
Melanthiaceae	Trillium cernuum L.	Trillium	cernuum	DUL22040	FALSE	FALSE
Melanthiaceae	Trillium recurvatum L.C. Beck	Trillium	recurvatum	DUL34262	FALSE	FALSE
Melanthiaceae	Zigadenus elegans Pursh	Zigadenus	elegans		TRUE	FALSE
Orchidaceae	Coeloglossum viride (L.) Hartm.	Coeloglossum	viride	DUL39346	TRUE	FALSE
Orchidaceae	Corallorhiza maculata (Raf.) Raf.	Corallorhiza	maculata	DUL23988	TRUE	FALSE
Orchidaceae	Goodyera repens (L.) R. Br.	Goodyera	repens	DUL24862	FALSE	FALSE
Orchidaceae	Platanthera orbiculata (Pursh) Lindl.	Platanthera	orbiculata	DUL34060	TRUE	FALSE
Poaceae	Calamagrostis variegata With.	Calamagrostis	variegata	DUL10531	FALSE	FALSE
Poaceae	Calamagrostis variegata With.	Calamagrostis	variegata	DUL17124	FALSE	FALSE
Poaceae	Eragrostis cilianensis (All.) F.T. Hubb.	Eragrostis	cilianensis	DUL15182	TRUE	FALSE
Poaceae	Hordeum jubatum L.	Hordeum	jubatum		TRUE	TRUE
Poaceae	Leymus condensatus (J. Presl.) Á. Löve	Leymus	condensatus	DUL5341	FALSE	FALSE
Poaceae	Panicum virgatum L.	Panicum	virgatum		FALSE	FALSE
Poaceae	Triticum aestivum L.	Triticum	aestivum	DUL29455	TRUE	FALSE
Smilacaceae	Smilax hispida Raf.	Smilax	hispida	DUL15070	FALSE	FALSE
Smilacaceae	Smilax lasioneura Hook.	Smilax	lasioneura	DUL28940	FALSE	FALSE
Smilacaceae	Smilax pulverulenta Michx.	Smilax	pulverulenta	DUL17499	FALSE	FALSE
Typhaceae	Typha angustifolium L.	Typha	angustifolium	DUL8487	FALSE	FALSE
Typhaceae	Typha angustifolium L.	Typha	angustifolium	DUL39561	FALSE	FALSE
Typhaceae	Typha latifolia L.	Typha	latifolia	DUL29994	FALSE	FALSE
Typhaceae	Typha x glauca Godr.	Typha	x glauca	DUL32884	FALSE	FALSE
Xyridaceae	Xyris brevifolia Michx.	Xyris	brevifolia	DUL33139	FALSE	FALSE
Xyridaceae	Xyris caroliniana Walter	Xyris	caroliniana	DUL34448	FALSE	FALSE
Xyridaceae	Xyris elliottii Chapm.	Xyris	elliottii	DUL33414	FALSE	FALSE
Xyridaceae	Xyris montana Ries	Xyris	montana	DUL49861	FALSE	FALSE
Xyridaceae	Xyris montana Ries	Xyris	montana		FALSE	FALSE
Xyridaceae	Xyris smalliana Small	Xyris	smalliana	DUL25266	FALSE	FALSE
Xyridaceae	Xyris torta Sm.	Xyris	torta	DUL48388	FALSE	FALSE

### Sheet: table_s3
Taxon	Genus	Species	Filename
Acorus americanus (Raf.) Raf.	Acorus	americanus	Aamericanus_586_v1.1.cds_primaryTranscriptOnly.fa
Amborella trichopoda Baill.	Amborella	trichopoda	Atrichopoda_291_v1.0.cds_primaryTranscriptOnly.fa
Ananas comosus (L.) Merr.	Ananas	comosus	Acomosus_321_v3.cds_primaryTranscriptOnly.fa
Asparagus officinalis (L.)	Asparagus	officinalis	Aofficinalis_498_V1.1.cds_primaryTranscriptOnly.fa
Brachypodium distachyon (L.) P. Beauv.	Brachypodium	distachyon	Bdistachyon_556_v3.2.cds_primaryTranscriptOnly.fa
Chasmanthium laxum (L.) H.O. Yates	Chasmanthium	laxum	Claxum_690_v1.1.cds_primaryTranscriptOnly.fa
Dioscorea alata L.	Dioscorea	alata	Dalata_550_v2.1.cds_primaryTranscriptOnly.fa
Hordeum vulgare L.	Hordeum	vulgare	HvulgareMorex_702_V3.cds_primaryTranscriptOnly.fa
Joinvillea ascendens Gaudich. ex Brongn. & Gris	Joinvillea	ascendens	Jascendens_587_v1.1.cds_primaryTranscriptOnly.fa
Miscanthus sinensis Andersson	Miscanthus	sinensis	Msinensis_497_v7.1.cds_primaryTranscriptOnly.fa
Musa acuminata Colla	Musa	acuminata	Macuminata_304_v1.cds_primaryTranscriptOnly.fa
Oropetium thomaeum (L. f.) Trin.	Oropetium	thomaeum	Othomaeum_386_v1.0.cds_primaryTranscriptOnly.fa
Oryza sativa L.	Oryza	sativa	Osativa_323_v7.0.cds_primaryTranscriptOnly.fa
Panicum hallii Vasey	Panicum	hallii	Phallii_590_v3.2.cds_primaryTranscriptOnly.fa
Panicum virgatum L.	Panicum	virgatum	Pvaginatum_672_v3.1.cds_primaryTranscriptOnly.fa
Paspalum vaginatum Sw.	Paspalum	vaginatum	Pvirgatum_516_v5.1.cds_primaryTranscriptOnly.fa
Pharus latifolius L.	Pharus	latifolius	Platifolius_680_v1.1.cds_primaryTranscriptOnly.fa
Setaria italica (L.) P. Beauv.	Setaria	italica	Sitalica_312_v2.2.cds_primaryTranscriptOnly.fa
Setaria viridis (L.) P. Beauv.	Setaria	viridis	Sviridis_500_v2.1.cds_primaryTranscriptOnly.fa
Sorghum bicolor (L.) Moench	Sorghum	bicolor	Sbicolor_454_v3.1.1.cds_primaryTranscriptOnly.fa
Spirodela polyrhiza (L.) Schleid.	Spirodela	polyrhiza	Spolyrhiza_290_v2.cds_primaryTranscriptOnly.fa
Thinopyrum intermedium (Host) Barkworth & D.R. Dewey	Thinopyrum	intermedium	Tintermedium_503_v2.1.cds_primaryTranscriptOnly.fa
Triticum aestivum L.	Triticum	aestivum	Taestivum_296_v2.2.cds_primaryTranscriptOnly.fa
Urochloa fusca (Sw.) B.F. Hansen & Wunderlin	Urochloa	fusca	Ufusca_669_v1.1.cds_primaryTranscriptOnly.fa
Zea mays L.	Zea	mays	Zmays_493_RefGen_V4.cds_primaryTranscriptOnly.fa
